# NAC61 regulates late-and post-ripening associated processes in grapes involving a NAC60-dependent regulatory network

**DOI:** 10.1101/2023.05.17.541132

**Authors:** Chiara Foresti, Luis Orduña, José Tomás Matus, Elodie Vandelle, Davide Danzi, Oscar Bellon, Giovanni Battista Tornielli, Alessandra Amato, Sara Zenoni

## Abstract

During late-and post-ripening stages, grape berry undergoes profound biochemical and physiological changes whose molecular control is poorly understood. Here, we report the role of NAC61, a grapevine NAC transcription factor, in regulating different processes featuring the berry ripening progression.

NAC61 is highly expressed during post-harvest berry dehydration and its expression pattern is closely related to sugar concentration. The ectopic expression of *NAC61* in *Nicotiana benthamiana* leaves determines low stomatal conductance, high leaf temperature, tissue collapse and a higher relative water content. Transcriptome analysis of grapevine leaves transiently overexpressing *NAC61,* and DNA affinity purification and sequencing analyses allowed us to narrow down a list of NAC61-regulated genes. Direct regulation of the stilbene synthase regulator *MYB14*, the osmotic stress-related gene *DHN1b*, the *Botrytis cinerea* susceptibility gene *WRKY52* and the *NAC61* itself, is validated. We also demonstrate that NAC61 interacts with NAC60, a proposed master regulator of grapevine organ maturation, in the activation of *MYB14* and *NAC61* expression. Overall, our findings establish NAC61 as a key player in a regulative network that governs stilbenoid metabolism and osmotic, oxidative and biotic stress responses in grape berry during late-and post-ripening.

**Highlights:** NAC61 regulates stilbene biosynthesis and abiotic/biotic stress responses that hallmark late-and post-ripening developmental stages in grapevine berry. NAC61 participates in a NAC60-dependent regulatory network, also triggering its self-activation.
