## Supplementary Dataset S3 for "NAC61 regulates late-and post-ripening associated processes in grapes involving a NAC60-dependent regulatory network"

### Sheet: up DEGs functional enrichment 
Supplementary Dataset S3. Gene category MapMan distribution and enrichment analysis of DEGs.
query	significant	p_value	term_size	query_size	intersection_size	precision	recall	term_id	term_name	Enriched functional categories (Figure 3B)	effective_domain_size	source_order	parents	evidence_codes	intersection	logpval	opacity	term_size_scaled	order	.group
Differentially_upregulated_genes	TRUE	0.0305038287126742	5	508	2	0.00393700787401575	0.4	4.1.2.1	Amino acid metabolism.biosynthesis.aspartate family.asparagine		28677	593	list()	X,X	VIT_06s0004g06830, VIT_18s0001g09910	151564564640962	0.8	318999696306388	224529744254778	1
Differentially_upregulated_genes	TRUE	0.0154577206415935	26	508	4	0.0078740157480315	0.153846153846154	21.4.2	Cell wall organisation.cell wall proteins.expansin activities	Cell wall organisation.cell wall proteins.expansin activities	28677	4614	list()	X,X,X,X	VIT_00s1455g00010, VIT_00s0309g00090, VIT_00s0309g00050, VIT_17s0000g06360	18108545457191	0.8	440899319921623	16137427537961	1
Differentially_upregulated_genes	TRUE	0.000605361374689336	4	508	3	0.00590551181102362	0.75	21.4.2.4	Cell wall organisation.cell wall proteins.expansin activities.beta-like-class expansin		28677	4618	list()	X,X,X	VIT_00s1455g00010, VIT_00s0309g00090, VIT_00s0309g00050	321798529281855	0.8	302500759234029	161512471152755	1
Differentially_upregulated_genes	TRUE	0.0123747122216141	24	508	4	0.0078740157480315	0.166666666666667	21.6.1	Cell wall organisation.lignin.monolignol biosynthesis	Cell wall organisation.lignin.monolignol biosynthesis	28677	4620	list()	X,X,X,X	VIT_04s0023g02900, VIT_07s0031g00350, VIT_16s0098g00850, VIT_16s0098g00850	190746489195142	0.8	434981068691735	161581569039328	1
Differentially_upregulated_genes	TRUE	0.0203714758193489	4	508	2	0.00393700787401575	0.5	21.6.1.7	Cell wall organisation.lignin.monolignol biosynthesis.caffeic acid O-methyltransferase (COMT)		28677	4627	list()	X,X	VIT_16s0098g00850, VIT_16s0098g00850	169097750723045	0.8	302500759234029	161823411642332	1
Differentially_upregulated_genes	TRUE	55.605	1971	508	86	0.169291338582677	0.0436326737696601	50	Enzyme classification		28677	5689	list()	X,X,X,X,X,X,X,X,X,X,X,X,X,X,X,X,X,X,X,X,X,X,X,X,X,X,X,X,X,X,X,X,X,X,X,X,X,X,X,X,X,X,X,X,X,X,X,X,X,X,X,X,X,X,X,X,X,X,X,X,X,X,X,X,X,X,X,X,X,X,X,X,X,X,X,X,X,X,X,X,X,X,X,X,X,X	VIT_01s0011g06450, VIT_01s0026g00220, VIT_02s0033g00840, VIT_02s0012g00390, VIT_03s0017g02120, VIT_04s0023g01290, VIT_04s0023g02200, VIT_00s1430g00010, VIT_05s0077g01150, VIT_05s0049g00430, VIT_05s0062g00700, VIT_05s0062g00980, VIT_05s0094g01190, VIT_06s0004g07240, VIT_07s0141g00890, VIT_07s0005g00390, VIT_07s0005g00410, VIT_00s0324g00050, VIT_07s0129g00760, VIT_00s0346g00110, VIT_00s0218g00010, …	122548859185295	0.8	760920647927395	198514389412361	1
Differentially_upregulated_genes	TRUE	5.20092e-07	727	508	60	0.118110236220472	0.0825309491059147	50.1	Enzyme classification.EC_1 oxidoreductases	Enzyme classification.oxidoreductases	28677	5690	list()	X,X,X,X,X,X,X,X,X,X,X,X,X,X,X,X,X,X,X,X,X,X,X,X,X,X,X,X,X,X,X,X,X,X,X,X,X,X,X,X,X,X,X,X,X,X,X,X,X,X,X,X,X,X,X,X,X,X,X,X	VIT_01s0011g06450, VIT_01s0026g00220, VIT_02s0012g00390, VIT_05s0049g00430, VIT_05s0062g00980, VIT_05s0094g01190, VIT_07s0141g00890, VIT_07s0129g00760, VIT_00s0346g00110, VIT_00s0218g00010, VIT_00s0615g00020, VIT_08s0105g00380, VIT_09s0002g00810, VIT_11s0065g00350, VIT_12s0028g01770, VIT_12s0028g01780, VIT_13s0067g01020, VIT_13s0019g02180, VIT_14s0128g00790, VIT_14s0030g01980, VIT_14s0030g02020, …	17	0.8	687176450706181	198548938355647	1
Differentially_upregulated_genes	TRUE	6.78175e+09	123	508	12	0.0236220472440945	0.0975609756097561	50.1.1	Enzyme classification.EC_1 oxidoreductases.EC_1.1 oxidoreductase acting on CH-OH group of donor		28677	5691	list()	X,X,X,X,X,X,X,X,X,X,X,X	VIT_01s0011g06450, VIT_05s0062g00980, VIT_00s0346g00110, VIT_00s0218g00010, VIT_00s0615g00020, VIT_09s0002g00810, VIT_12s0028g01770, VIT_12s0028g01780, VIT_13s0019g02180, VIT_14s0030g01980, VIT_14s0030g02020, VIT_17s0000g02140	41686581127229	0.8	555806503895265	198583487298934	1
Differentially_upregulated_genes	TRUE	1.97831e-18	89	508	33	0.0649606299212598	0.370786516853933	50.1.10	Enzyme classification.EC_1 oxidoreductases.EC_1.10 oxidoreductase acting on diphenol or related substance as donor	Enzyme classification.oxidoreductases.laccases	28677	5698	list()	X,X,X,X,X,X,X,X,X,X,X,X,X,X,X,X,X,X,X,X,X,X,X,X,X,X,X,X,X,X,X,X,X	VIT_18s0001g00930, VIT_18s0075g00600, VIT_18s0075g00670, VIT_18s0001g00340, VIT_18s0001g00310, VIT_18s0122g01150, VIT_18s0122g00690, VIT_18s0001g00420, VIT_18s0001g00680, VIT_18s0001g00790, VIT_18s0001g00850, VIT_18s0001g00920, VIT_18s0001g01010, VIT_18s0001g01280, VIT_18s0075g00530, VIT_18s0075g00540, VIT_18s0075g00580, VIT_18s0075g00590, VIT_18s0075g00620, VIT_18s0075g00630, VIT_18s0075g00700, …	17	0.8	531883796635619	198825329901938	1
Differentially_upregulated_genes	TRUE	0.0275805452303177	33	508	4	0.0078740157480315	0.121212121212121	25.1	Nutrient uptake.nitrogen assimilation		28677	5351	list()	X,X,X,X	VIT_01s0011g02200, VIT_04s0008g03770, VIT_14s0006g00350, VIT_16s0039g02750	155939715265699	0.8	458527113554956	186836846581598	1
Differentially_upregulated_genes	TRUE	0.0403312071283408	6	508	2	0.00393700787401575	0.333333333333333	25.1.5	Nutrient uptake.nitrogen assimilation.ammonium assimilation		28677	5364	list()	X,X	VIT_01s0011g02200, VIT_14s0006g00350	139435877919913	0.8	332480309457706	18728598284432	1
Differentially_upregulated_genes	TRUE	0.0203714758193489	4	508	2	0.00393700787401575	0.5	25.1.5.1	Nutrient uptake.nitrogen assimilation.ammonium assimilation.glutamine synthetase activities		28677	5365	list()	X,X	VIT_01s0011g02200, VIT_14s0006g00350	169097750723045	0.8	302500759234029	187320531787606	1
Differentially_upregulated_genes	TRUE	0.00579416838294846	2	508	2	0.00393700787401575	1	25.1.5.1.1	Nutrient uptake.nitrogen assimilation.ammonium assimilation.glutamine synthetase activities.cytosolic glutamine synthetase (GLN1)		28677	5366	list()	X,X	VIT_01s0011g02200, VIT_14s0006g00350	223700888802028	0.8	251250379617014	187355080730893	1
Differentially_upregulated_genes	TRUE	0.0423250513222982	62	508	5	0.00984251968503937	0.0806451612903226	11.2	Phytohormone action.auxin	Phytohormone action.auxin	28677	1518	list()	X,X,X,X,X	VIT_03s0091g00310, VIT_04s0044g01880, VIT_07s0104g01260, VIT_07s0129g00660, VIT_09s0002g03410	137340250660409	0.8	505154821221554	544107469652869	1
Differentially_upregulated_genes	TRUE	0.0403312071283408	6	508	2	0.00393700787401575	0.333333333333333	11.2.3	Phytohormone action.auxin.conjugation and degradation		28677	1530	list()	X,X	VIT_03s0091g00310, VIT_07s0129g00660	139435877919913	0.8	332480309457706	548253342847222	1
Differentially_upregulated_genes	TRUE	0.0203714758193489	4	508	2	0.00393700787401575	0.5	11.2.3.1	Phytohormone action.auxin.conjugation and degradation.indole-3-acetic acid-amido synthetase		28677	1531	list()	X,X	VIT_03s0091g00310, VIT_07s0129g00660	169097750723045	0.8	302500759234029	548598832280085	1
Differentially_upregulated_genes	TRUE	0.00818337389747757	37	508	5	0.00984251968503937	0.135135135135135	11.7	Phytohormone action.jasmonic acid	Phytohormone action.jasmonic acid	28677	1609	list()	X,X,X,X,X	VIT_01s0010g02750, VIT_06s0004g01510, VIT_06s0080g00090, VIT_09s0002g00890, VIT_14s0128g00780	208706760550218	0.8	466986462585617	575547008043384	1
Differentially_upregulated_genes	TRUE	0.0100634026088961	10	508	3	0.00590551181102362	0.3	11.7.1.2	Phytohormone action.jasmonic acid.biosynthesis.13-lipoxygenase		28677	1612	list()	X,X,X	VIT_01s0010g02750, VIT_06s0004g01510, VIT_14s0128g00780	199725515204194	0.8	370250075923403	576583476341972	1
Differentially_upregulated_genes	TRUE	0.0403312071283408	6	508	2	0.00393700787401575	0.333333333333333	11.10.1.1	Phytohormone action.signalling peptides.NCRP (non-cysteine-rich-peptide) category.PIP/PIPL-peptide activity		28677	1655	list()	X,X	VIT_05s0094g00160, VIT_18s0001g09680	139435877919913	0.8	332480309457706	591439521955072	1
Differentially_upregulated_genes	TRUE	0.0203714758193489	4	508	2	0.00393700787401575	0.5	11.10.1.1.1	Phytohormone action.signalling peptides.NCRP (non-cysteine-rich-peptide) category.PIP/PIPL-peptide activity.PIP/PIPL-precursor polypeptide		28677	1656	list()	X,X	VIT_05s0094g00160, VIT_18s0001g09680	169097750723045	0.8	302500759234029	591785011387935	1
Differentially_upregulated_genes	TRUE	0.0403312071283408	6	508	2	0.00393700787401575	0.333333333333333	18.4.1.29	Protein modification.phosphorylation.TKL protein kinase superfamily.URK kinase families		28677	3746	list()	X,X	VIT_15s0048g02390, VIT_15s0048g02390	139435877919913	0.8	332480309457706	131385792607119	1
Differentially_upregulated_genes	TRUE	0.00579416838294846	2	508	2	0.00393700787401575	1	18.4.1.29.3	Protein modification.phosphorylation.TKL protein kinase superfamily.URK kinase families.protein kinase (URK-3)		28677	3749	list()	X,X	VIT_15s0048g02390, VIT_15s0048g02390	223700888802028	0.8	251250379617014	131489439436978	1
Differentially_upregulated_genes	TRUE	33215.6	105	508	17	0.0334645669291339	0.161904761904762	18.8	Protein modification.S-glutathionylation		28677	3901	list()	X,X,X,X,X,X,X,X,X,X,X,X,X,X,X,X,X	VIT_01s0026g02400, VIT_07s0005g00030, VIT_08s0040g03040, VIT_08s0040g03100, VIT_08s0007g01400, VIT_08s0007g01410, VIT_08s0007g01420, VIT_10s0003g00390, VIT_10s0003g04250, VIT_12s0028g03010, VIT_14s0060g02170, VIT_19s0015g02560, VIT_19s0015g02610, VIT_19s0015g02610, VIT_19s0093g00310, VIT_19s0093g00320, VIT_00s0240g00010	947865756070706	0.8	544107631622226	136740878816492	1
Differentially_upregulated_genes	TRUE	232772	88	508	15	0.0295275590551181	0.170454545454545	18.8.1	Protein modification.S-glutathionylation.glutathione S-transferase activities	Protein modification.S-glutathionylation.glutathione S-transferase activities	28677	3902	list()	X,X,X,X,X,X,X,X,X,X,X,X,X,X,X	VIT_01s0026g02400, VIT_07s0005g00030, VIT_08s0040g03040, VIT_08s0040g03100, VIT_08s0007g01400, VIT_08s0007g01410, VIT_08s0007g01420, VIT_10s0003g04250, VIT_14s0060g02170, VIT_19s0015g02560, VIT_19s0015g02610, VIT_19s0015g02610, VIT_19s0093g00310, VIT_19s0093g00320, VIT_00s0240g00010	863306989981721	0.8	531048322565308	136775427759779	1
Differentially_upregulated_genes	TRUE	0.0203714758193489	4	508	2	0.00393700787401575	0.5	18.8.1.3	Protein modification.S-glutathionylation.glutathione S-transferase activities.class lambda glutathione S-transferase		28677	3905	list()	X,X	VIT_08s0040g03040, VIT_08s0040g03100	169097750723045	0.8	302500759234029	136879074589637	1
Differentially_upregulated_genes	TRUE	1.54122e+07	71	508	12	0.0236220472440945	0.169014084507042	18.8.1.4	Protein modification.S-glutathionylation.glutathione S-transferase activities.class tau glutathione S-transferase		28677	3906	list()	X,X,X,X,X,X,X,X,X,X,X,X	VIT_01s0026g02400, VIT_08s0007g01400, VIT_08s0007g01410, VIT_08s0007g01420, VIT_10s0003g04250, VIT_14s0060g02170, VIT_19s0015g02560, VIT_19s0015g02610, VIT_19s0015g02610, VIT_19s0093g00310, VIT_19s0093g00320, VIT_00s0240g00010	681213429566998	0.8	515176874423256	136913623532924	1
Differentially_upregulated_genes	TRUE	0.0203714758193489	71	508	6	0.0118110236220472	0.0845070422535211	15.5.7.1	RNA biosynthesis.transcriptional regulation.AP2/ERF transcription factor superfamily.transcription factor (ERF)	RNA biosynthesis.transcriptional regulation.AP2/ERF transcription factor superfamily	28677	2609	list()	X,X,X,X,X,X	VIT_01s0150g00120, VIT_09s0002g09140, VIT_10s0003g00580, VIT_14s0081g00730, VIT_14s0068g01040, VIT_15s0021g01630	169097750723045	0.8	515176874423256	921036440906184	1
Differentially_upregulated_genes	TRUE	8.7981e+06	389	508	27	0.0531496062992126	0.0694087403598972	9	Secondary metabolism	Secondary metabolism	28677	1321	list()	X,X,X,X,X,X,X,X,X,X,X,X,X,X,X,X,X,X,X,X,X,X,X,X,X,X,X	VIT_01s0127g00250, VIT_05s0094g01190, VIT_08s0105g00380, VIT_00s0480g00030, VIT_11s0052g01580, VIT_13s0067g01020, VIT_16s0039g01100, VIT_16s0039g01170, VIT_16s0039g01240, VIT_16s0039g01360, VIT_16s0100g00830, VIT_16s0100g01110, VIT_16s0100g01110, VIT_16s0098g00860, VIT_16s0100g00780, VIT_16s0100g00910, VIT_16s0100g01070, VIT_16s0100g01100, VIT_16s0100g01120, VIT_16s0100g01150, VIT_16s0100g01160, …	70556111291906	0.8	640939116263489	476046051378897	1
Differentially_upregulated_genes	TRUE	4.22612	202	508	27	0.0531496062992126	0.133663366336634	9.2	Secondary metabolism.phenolics		28677	1377	list()	X,X,X,X,X,X,X,X,X,X,X,X,X,X,X,X,X,X,X,X,X,X,X,X,X,X,X	VIT_01s0127g00250, VIT_05s0094g01190, VIT_08s0105g00380, VIT_00s0480g00030, VIT_11s0052g01580, VIT_13s0067g01020, VIT_16s0039g01100, VIT_16s0039g01170, VIT_16s0039g01240, VIT_16s0039g01360, VIT_16s0100g00830, VIT_16s0100g01110, VIT_16s0100g01110, VIT_16s0098g00860, VIT_16s0100g00780, VIT_16s0100g00910, VIT_16s0100g01070, VIT_16s0100g01100, VIT_16s0100g01120, VIT_16s0100g01150, VIT_16s0100g01160, …	133740580761433	0.8	592486245678409	495393459619214	1
Differentially_upregulated_genes	TRUE	0.00294560437228727	108	508	9	0.0177165354330709	0.0833333333333333	9.2.2	Secondary metabolism.phenolics.flavonoid biosynthesis		28677	1385	list()	X,X,X,X,X,X,X,X,X	VIT_01s0127g00250, VIT_05s0094g01190, VIT_08s0105g00380, VIT_00s0480g00030, VIT_11s0052g01580, VIT_13s0067g01020, VIT_16s0098g00860, VIT_17s0000g04750, VIT_19s0093g00320	25308255841976	0.8	546190548756104	498157375082116	1
Differentially_upregulated_genes	TRUE	0.00297452627572716	29	508	5	0.00984251968503937	0.172413793103448	9.2.1	Secondary metabolism.phenolics.p-coumaroyl-CoA biosynthesis		28677	1378	list()	X,X,X,X,X	VIT_16s0039g01100, VIT_16s0039g01170, VIT_16s0039g01240, VIT_16s0039g01360, VIT_16s0039g01300	252658219034537	0.8	44897337017253	495738949052077	1
Differentially_upregulated_genes	TRUE	0.001736362032762	25	508	5	0.00984251968503937	0.2	9.2.1.1	Secondary metabolism.phenolics.p-coumaroyl-CoA biosynthesis.phenylalanine ammonia lyase activity		28677	1379	list()	X,X,X,X,X	VIT_16s0039g01100, VIT_16s0039g01170, VIT_16s0039g01240, VIT_16s0039g01360, VIT_16s0039g01300	27603597189991	0.8	437999392612777	496084438484939	1
Differentially_upregulated_genes	TRUE	0.000192462635437424	16	508	5	0.00984251968503937	0.3125	9.2.1.1.1	Secondary metabolism.phenolics.p-coumaroyl-CoA biosynthesis.phenylalanine ammonia lyase activity.phenylalanine ammonia lyase (PAL)	Secondary metabolism.phenylalanine ammonia lyases (PAL)	28677	1380	list()	X,X,X,X,X	VIT_16s0039g01100, VIT_16s0039g01170, VIT_16s0039g01240, VIT_16s0039g01360, VIT_16s0039g01300	371565357160179	0.8	405001518468058	496429927917802	1
Differentially_upregulated_genes	TRUE	490251	65	508	13	0.0255905511811024	0.2	9.2.3	Secondary metabolism.phenolics.stilbenoid biosynthesis	Secondary metabolism.phenolics.stilbenoid biosynthesis	28677	1418	list()	X,X,X,X,X,X,X,X,X,X,X,X,X	VIT_16s0100g00830, VIT_16s0100g01110, VIT_16s0100g01110, VIT_16s0100g00780, VIT_16s0100g00910, VIT_16s0100g01070, VIT_16s0100g01100, VIT_16s0100g01120, VIT_16s0100g01150, VIT_16s0100g01160, VIT_16s0100g01170, VIT_16s0100g01200, VIT_16s0100g00770	830958172440058	0.8	508648636610997	509558526366589	1
Differentially_upregulated_genes	TRUE	0.0131344293491177	63	508	6	0.0118110236220472	0.0952380952380952	24.2.3.4	Solute transport.carrier-mediated transport.APC superfamily.AAAP family	Solute transport.carrier-mediated transport.APC superfamily.AAAP family	28677	5225	list()	X,X,X,X,X,X	VIT_06s0061g01210, VIT_13s0074g00550, VIT_13s0074g00570, VIT_14s0108g00630, VIT_14s0108g00690, VIT_19s0015g01300	188158879123824	0.8	50633786515653	182483679727527	1
Differentially_upregulated_genes	TRUE	0.00252640821839457	6	508	3	0.00590551181102362	0.5	24.2.3.4.6	Solute transport.carrier-mediated transport.APC superfamily.AAAP family.gamma-aminobutyric acid transporter (GAT)		28677	5231	list()	X,X,X	VIT_06s0061g01210, VIT_13s0074g00550, VIT_13s0074g00570	259749647457549	0.8	332480309457706	182690973387245	1
Differentially_upregulated_genes	TRUE	0.0247371381953477	76	508	6	0.0118110236220472	0.0789473684210526	24.1.3.2	Solute transport.primary active transport.ABC superfamily.ABC2 family	Solute transport.primary active transport.ABC superfamily.ABC2 family	28677	5161	list()	X,X,X,X,X,X	VIT_00s0625g00020, VIT_09s0002g03640, VIT_09s0002g05410, VIT_09s0002g05530, VIT_09s0002g05570, VIT_09s0002g05590	160665054471736	0.8	520208656883573	180272547357205	1
Differentially_upregulated_genes	TRUE	0.0203714758193489	72	508	6	0.0118110236220472	0.0833333333333333	24.1.3.2.2	Solute transport.primary active transport.ABC superfamily.ABC2 family.subfamily ABCG transporter		28677	5163	list()	X,X,X,X,X,X	VIT_00s0625g00020, VIT_09s0002g03640, VIT_09s0002g05410, VIT_09s0002g05530, VIT_09s0002g05570, VIT_09s0002g05590	169097750723045	0.8	516210998532427	180341645243778	1

### Sheet: down DEGS functional enrichment
Supplementary Dataset S3. Gene category MapMan distribution and enrichment analysis of DEGs.
query	significant	p_value	term_size	query_size	intersection_size	precision	recall	term_id	source	term_name	Enriched functional categories (Figure 3B)	effective_domain_size	source_order	parents	evidence_codes	intersection	logpval	opacity	term_size_scaled	order	.group
Differentially_downregulated_genes	TRUE	0.0278779128559429	249	605	13	0.0214876033057851	0.0522088353413655	3	Ziva_onto_with_antho_corrected_without_glucosinolates	Carbohydrate metabolism	Carbohydrate metabolism	28677	393	list()	X,X,X,X,X,X,X,X,X,X,X,X,X	VIT_05s0020g02880, VIT_05s0029g01140, VIT_11s0078g00310, VIT_13s0067g02510, VIT_14s0030g01900, VIT_14s0006g01240, VIT_14s0066g00810, VIT_15s0048g02600, VIT_16s0022g00660, VIT_16s0098g01780, VIT_18s0072g00770, VIT_19s0015g01720, VIT_19s0085g00380	155473974381209	0.8	607953120770658	155431857682218	1
Differentially_downregulated_genes	TRUE	0.0133701960220078	55	605	6	0.00991735537190083	0.109090909090909	3.2	Ziva_onto_with_antho_corrected_without_glucosinolates	Carbohydrate metabolism.starch metabolism		28677	418	list()	X,X,X,X,X,X	VIT_05s0020g02880, VIT_11s0078g00310, VIT_13s0067g02510, VIT_14s0006g01240, VIT_15s0048g02600, VIT_16s0098g01780	187386222544914	0.8	496296880020653	164069093503788	1
Differentially_downregulated_genes	TRUE	0.00135792391101526	21	605	5	0.00826446280991736	0.238095238095238	3.2.2	Ziva_onto_with_antho_corrected_without_glucosinolates	Carbohydrate metabolism.starch metabolism.biosynthesis		28677	423	list()	X,X,X,X,X	VIT_05s0020g02880, VIT_11s0078g00310, VIT_14s0006g01240, VIT_15s0048g02600, VIT_16s0098g01780	286712456433534	0.8	425107935315838	165796540668102	1
Differentially_downregulated_genes	TRUE	0.00508691075349813	7	605	3	0.00495867768595041	0.428571428571429	3.2.2.4	Ziva_onto_with_antho_corrected_without_glucosinolates	Carbohydrate metabolism.starch metabolism.biosynthesis.starch synthase activities		28677	427	list()	X,X,X	VIT_14s0006g01240, VIT_15s0048g02600, VIT_16s0098g01780	229354588171272	0.8	343878005475146	167178498399553	1
Differentially_downregulated_genes	TRUE	0.0301509643391954	14	605	3	0.00495867768595041	0.214285714285714	3.1.2	Ziva_onto_with_antho_corrected_without_glucosinolates	Carbohydrate metabolism.sucrose metabolism.biosynthesis		28677	397	list()	X,X,X	VIT_05s0029g01140, VIT_18s0072g00770, VIT_19s0015g01720	152069879296019	0.8	395128385092161	156813815413669	1
Differentially_downregulated_genes	TRUE	8.25834e+09	57	605	9	0.0148760330578512	0.157894736842105	7.12	Ziva_onto_with_antho_corrected_without_glucosinolates	Coenzyme metabolism.tetrapyrrol biosynthesis		28677	1234	list()	X,X,X,X,X,X,X,X,X	VIT_05s0020g01840, VIT_08s0040g00390, VIT_10s0003g00890, VIT_11s0016g03890, VIT_12s0059g00270, VIT_17s0000g00280, VIT_17s0000g06280, VIT_18s0089g01420, VIT_18s0001g01250	408310749263016	0.8	498937827490236	445988470719833	1
Differentially_downregulated_genes	TRUE	1.78086e+08	35	605	9	0.0148760330578512	0.257142857142857	7.12.6	Ziva_onto_with_antho_corrected_without_glucosinolates	Coenzyme metabolism.tetrapyrrol biosynthesis.chlorophyll metabolism		28677	1259	list()	X,X,X,X,X,X,X,X,X	VIT_05s0020g01840, VIT_08s0040g00390, VIT_10s0003g00890, VIT_11s0016g03890, VIT_12s0059g00270, VIT_17s0000g00280, VIT_17s0000g06280, VIT_18s0089g01420, VIT_18s0001g01250	574936935210572	0.8	462877701781535	454625706541403	1
Differentially_downregulated_genes	TRUE	0.00506293872391861	123	605	10	0.0165289256198347	0.0813008130081301	50.1.1	Ziva_onto_with_antho_corrected_without_glucosinolates	Enzyme classification.EC_1 oxidoreductases.EC_1.1 oxidoreductase acting on CH-OH group of donor		28677	5691	list()	X,X,X,X,X,X,X,X,X,X	VIT_05s0077g02150, VIT_06s0004g05400, VIT_06s0004g05440, VIT_06s0004g05310, VIT_06s0004g05320, VIT_06s0004g05330, VIT_06s0004g05380, VIT_06s0004g05390, VIT_08s0007g00920, VIT_14s0219g00280	229559732879034	0.8	555806503895265	198583487298934	1
Differentially_downregulated_genes	TRUE	0.0428928935434442	460	605	19	0.031404958677686	0.041304347826087	5	Ziva_onto_with_antho_corrected_without_glucosinolates	Lipid metabolism		28677	746	list()	X,X,X,X,X,X,X,X,X,X,X,X,X,X,X,X,X,X,X	VIT_00s0327g00070, VIT_03s0088g01190, VIT_04s0008g06920, VIT_04s0023g02150, VIT_05s0094g00580, VIT_05s0094g00740, VIT_05s0094g00750, VIT_06s0009g03350, VIT_08s0105g00430, VIT_08s0007g01680, VIT_08s0007g01940, VIT_09s0002g00790, VIT_09s0002g06970, VIT_11s0016g00120, VIT_12s0034g00180, VIT_12s0034g00190, VIT_14s0108g01660, VIT_15s0048g02580, VIT_15s0046g01680	136761465537987	0.8	653334723009424	277389627482787	1
Differentially_downregulated_genes	TRUE	0.00041735532075947	127	605	12	0.0198347107438017	0.094488188976378	5.1	Ziva_onto_with_antho_corrected_without_glucosinolates	Lipid metabolism.fatty acid biosynthesis	Lipid metabolism.fatty acid biosynthesis	28677	747	list()	X,X,X,X,X,X,X,X,X,X,X,X	VIT_00s0327g00070, VIT_05s0094g00580, VIT_05s0094g00740, VIT_05s0094g00750, VIT_08s0105g00430, VIT_09s0002g00790, VIT_09s0002g06970, VIT_11s0016g00120, VIT_12s0034g00180, VIT_12s0034g00190, VIT_14s0108g01660, VIT_15s0048g02580	337949404541481	0.8	558172743220689	277735116915649	1
Differentially_downregulated_genes	TRUE	8.55248e+06	25	605	9	0.0148760330578512	0.36	5.1.7	Ziva_onto_with_antho_corrected_without_glucosinolates	Lipid metabolism.fatty acid biosynthesis.fatty acid desaturation		28677	800	list()	X,X,X,X,X,X,X,X,X	VIT_00s0327g00070, VIT_05s0094g00580, VIT_05s0094g00740, VIT_05s0094g00750, VIT_08s0105g00430, VIT_09s0002g06970, VIT_11s0016g00120, VIT_12s0034g00180, VIT_12s0034g00190	706790772044299	0.8	437999392612777	296046056857378	1
Differentially_downregulated_genes	TRUE	1.41569e+09	15	605	6	0.00991735537190083	0.4	5.1.7.1	Ziva_onto_with_antho_corrected_without_glucosinolates	Lipid metabolism.fatty acid biosynthesis.fatty acid desaturation.stearoyl-ACP desaturase		28677	801	list()	X,X,X,X,X,X	VIT_00s0327g00070, VIT_05s0094g00580, VIT_05s0094g00740, VIT_05s0094g00750, VIT_12s0034g00180, VIT_12s0034g00190	484903076375911	0.8	40022962614708	296391546290241	1
Differentially_downregulated_genes	TRUE	0.0437927752157989	150	605	9	0.0148760330578512	0.06	25	Ziva_onto_with_antho_corrected_without_glucosinolates	Nutrient uptake	Nutrient uptake	28677	5350	list()	X,X,X,X,X,X,X,X,X	VIT_01s0011g02520, VIT_03s0110g00360, VIT_03s0110g00430, VIT_08s0058g00440, VIT_08s0007g05260, VIT_12s0035g02150, VIT_13s0067g01840, VIT_18s0001g00800, VIT_18s0001g03910	135859753202374	0.8	570479702070483	186802297638312	1
Differentially_downregulated_genes	TRUE	0.0469156430935418	17	605	3	0.00495867768595041	0.176470588235294	25.5.2	Ziva_onto_with_antho_corrected_without_glucosinolates	Nutrient uptake.copper uptake.reduction-based uptake		28677	5421	list()	X,X,X	VIT_03s0110g00360, VIT_03s0110g00430, VIT_12s0035g02150	132868232623022	0.8	40948402228452	189255272611638	1
Differentially_downregulated_genes	TRUE	0.041176994403345	5	605	2	0.00330578512396694	0.4	25.4.5.1	Ziva_onto_with_antho_corrected_without_glucosinolates	Nutrient uptake.iron uptake.iron storage.non-haem ferritin		28677	5409	list()	X,X	VIT_08s0058g00440, VIT_13s0067g01840	138534535664173	0.8	318999696306388	188840685292203	1
Differentially_downregulated_genes	TRUE	7.83615e-54	248	605	79	0.130578512396694	0.318548387096774	1	Ziva_onto_with_antho_corrected_without_glucosinolates	Photosynthesis	Photosynthesis	28677	1	list()	X,X,X,X,X,X,X,X,X,X,X,X,X,X,X,X,X,X,X,X,X,X,X,X,X,X,X,X,X,X,X,X,X,X,X,X,X,X,X,X,X,X,X,X,X,X,X,X,X,X,X,X,X,X,X,X,X,X,X,X,X,X,X,X,X,X,X,X,X,X,X,X,X,X,X,X,X,X,X	VIT_00s1547g00010, VIT_00s2377g00010, VIT_01s0011g05290, VIT_01s0026g02680, VIT_02s0025g01470, VIT_02s0025g04710, VIT_02s0012g01120, VIT_03s0038g00320, VIT_03s0038g03250, VIT_03s0063g02020, VIT_03s0063g01460, VIT_03s0063g01460, VIT_03s0180g00110, VIT_03s0038g00710, VIT_04s0008g01770, VIT_04s0008g05590, VIT_04s0043g01010, VIT_04s0023g03510, VIT_04s0044g01310, VIT_06s0004g00260, VIT_06s0004g01100, …	17	0.8	607655580455583	2	1
Differentially_downregulated_genes	TRUE	0.0170461861708589	40	605	5	0.00826446280991736	0.125	1.2	Ziva_onto_with_antho_corrected_without_glucosinolates	Photosynthesis.calvin cycle		28677	194	list()	X,X,X,X,X	VIT_13s0019g05250, VIT_13s0064g00900, VIT_14s0030g01900, VIT_17s0000g09910, VIT_19s0085g00380	176837277269647	0.8	472750835157432	866794605425206	1
Differentially_downregulated_genes	TRUE	2.67297e-48	182	605	67	0.110743801652893	0.368131868131868	1.1	Ziva_onto_with_antho_corrected_without_glucosinolates	Photosynthesis.photophosphorylation		28677	2	list()	X,X,X,X,X,X,X,X,X,X,X,X,X,X,X,X,X,X,X,X,X,X,X,X,X,X,X,X,X,X,X,X,X,X,X,X,X,X,X,X,X,X,X,X,X,X,X,X,X,X,X,X,X,X,X,X,X,X,X,X,X,X,X,X,X,X,X	VIT_00s1547g00010, VIT_00s2377g00010, VIT_01s0011g05290, VIT_01s0026g02680, VIT_02s0025g01470, VIT_02s0025g04710, VIT_03s0038g00320, VIT_03s0038g03250, VIT_03s0063g02020, VIT_03s0063g01460, VIT_03s0063g01460, VIT_03s0180g00110, VIT_03s0038g00710, VIT_04s0008g01770, VIT_04s0008g05590, VIT_04s0043g01010, VIT_04s0023g03510, VIT_04s0044g01310, VIT_06s0004g00260, VIT_06s0004g01100, VIT_06s0004g08360, …	17	0.8	584777325396769	203454894328628	1
Differentially_downregulated_genes	TRUE	1.49764e+07	8	605	6	0.00991735537190083	0.75	1.1.9	Ziva_onto_with_antho_corrected_without_glucosinolates	Photosynthesis.photophosphorylation.ATP synthase complex		28677	183	list()	X,X,X,X,X,X	VIT_03s0038g00320, VIT_04s0008g05590, VIT_10s0116g01740, VIT_10s0116g01740, VIT_14s0108g01290, VIT_18s0164g00030	682459228889616	0.8	353751138851043	828790767810298	1
Differentially_downregulated_genes	TRUE	0.0158824136471846	3	605	2	0.00330578512396694	0.666666666666667	1.1.9.3	Ziva_onto_with_antho_corrected_without_glucosinolates	Photosynthesis.photophosphorylation.ATP synthase complex.assembly		28677	190	list()	X,X	VIT_03s0038g00320, VIT_14s0108g01290	1799083497249	0.8	281229929840692	852975028110694	1
Differentially_downregulated_genes	TRUE	0.000853510931563201	4	605	3	0.00495867768595041	0.75	1.1.9.2	Ziva_onto_with_antho_corrected_without_glucosinolates	Photosynthesis.photophosphorylation.ATP synthase complex.peripheral CF1 subcomplex		28677	187	list()	X,X,X	VIT_10s0116g01740, VIT_10s0116g01740, VIT_18s0164g00030	306879091217412	0.8	302500759234029	842610345124809	1
Differentially_downregulated_genes	TRUE	0.0158824136471846	3	605	2	0.00330578512396694	0.666666666666667	1.1.9.2.3	Ziva_onto_with_antho_corrected_without_glucosinolates	Photosynthesis.photophosphorylation.ATP synthase complex.peripheral CF1 subcomplex.subunit gamma		28677	188	list()	X,X	VIT_10s0116g01740, VIT_10s0116g01740	1799083497249	0.8	281229929840692	846065239453437	1
Differentially_downregulated_genes	TRUE	0.00324635	37	605	17	0.028099173553719	0.459459459459459	1.1.8	Ziva_onto_with_antho_corrected_without_glucosinolates	Photosynthesis.photophosphorylation.chlororespiration		28677	143	list()	X,X,X,X,X,X,X,X,X,X,X,X,X,X,X,X,X	VIT_00s1547g00010, VIT_00s2377g00010, VIT_01s0011g05290, VIT_01s0026g02680, VIT_02s0025g01470, VIT_04s0008g01770, VIT_04s0044g01310, VIT_06s0004g08360, VIT_07s0031g01150, VIT_08s0007g07470, VIT_08s0007g07480, VIT_09s0002g04010, VIT_09s0018g00290, VIT_13s0019g00320, VIT_14s0068g00280, VIT_18s0001g01660, VIT_19s0014g05080	17	0.8	466986462585617	690594994665177	1
Differentially_downregulated_genes	TRUE	0.0022368	36	605	17	0.028099173553719	0.472222222222222	1.1.8.1	Ziva_onto_with_antho_corrected_without_glucosinolates	Photosynthesis.photophosphorylation.chlororespiration.NADH dehydrogenase-like (NDH) complex		28677	144	list()	X,X,X,X,X,X,X,X,X,X,X,X,X,X,X,X,X	VIT_00s1547g00010, VIT_00s2377g00010, VIT_01s0011g05290, VIT_01s0026g02680, VIT_02s0025g01470, VIT_04s0008g01770, VIT_04s0044g01310, VIT_06s0004g08360, VIT_07s0031g01150, VIT_08s0007g07470, VIT_08s0007g07480, VIT_09s0002g04010, VIT_09s0018g00290, VIT_13s0019g00320, VIT_14s0068g00280, VIT_18s0001g01660, VIT_19s0014g05080	17	0.8	464960618915412	694049888993805	1
Differentially_downregulated_genes	TRUE	0.00187519092144848	5	605	3	0.00495867768595041	0.6	1.1.8.1.5	Ziva_onto_with_antho_corrected_without_glucosinolates	Photosynthesis.photophosphorylation.chlororespiration.NADH dehydrogenase-like (NDH) complex.electron donor-binding subcomplex E		28677	164	list()	X,X,X	VIT_00s2377g00010, VIT_02s0025g01470, VIT_04s0008g01770	272695450825073	0.8	318999696306388	763147775566365	1
Differentially_downregulated_genes	TRUE	3.4962e+09	5	605	4	0.00661157024793388	0.8	1.1.8.1.4	Ziva_onto_with_antho_corrected_without_glucosinolates	Photosynthesis.photophosphorylation.chlororespiration.NADH dehydrogenase-like (NDH) complex.lumen subcomplex L		28677	158	list()	X,X,X,X	VIT_01s0026g02680, VIT_07s0031g01150, VIT_13s0019g00320, VIT_19s0014g05080	445640403061328	0.8	318999696306388	742418409594597	1
Differentially_downregulated_genes	TRUE	8.7528e+08	4	605	4	0.00661157024793388	1	1.1.8.1.2	Ziva_onto_with_antho_corrected_without_glucosinolates	Photosynthesis.photophosphorylation.chlororespiration.NADH dehydrogenase-like (NDH) complex.subcomplex A		28677	147	list()	X,X,X,X	VIT_01s0011g05290, VIT_04s0044g01310, VIT_06s0004g08360, VIT_18s0001g01660	505785323759062	0.8	302500759234029	704414571979689	1
Differentially_downregulated_genes	TRUE	8.25834e+09	6	605	4	0.00661157024793388	0.666666666666667	1.1.8.1.3	Ziva_onto_with_antho_corrected_without_glucosinolates	Photosynthesis.photophosphorylation.chlororespiration.NADH dehydrogenase-like (NDH) complex.subcomplex B		28677	152	list()	X,X,X,X	VIT_00s1547g00010, VIT_08s0007g07470, VIT_09s0002g04010, VIT_09s0018g00290	408310749263016	0.8	332480309457706	721689043622829	1
Differentially_downregulated_genes	TRUE	0.00604351919654529	17	605	4	0.00661157024793388	0.235294117647059	1.1.2	Ziva_onto_with_antho_corrected_without_glucosinolates	Photosynthesis.photophosphorylation.cytochrome b6/f complex		28677	84	list()	X,X,X,X	VIT_03s0063g01460, VIT_03s0063g01460, VIT_14s0068g01020, VIT_18s0001g11370	221871009406716	0.8	40948402228452	486756229276125	1
Differentially_downregulated_genes	TRUE	0.000246353776117975	3	605	3	0.00495867768595041	1	1.1.2.7	Ziva_onto_with_antho_corrected_without_glucosinolates	Photosynthesis.photophosphorylation.cytochrome b6/f complex.component PetM/VII		28677	86	list()	X,X,X	VIT_03s0063g01460, VIT_03s0063g01460, VIT_18s0001g11370	360844077645937	0.8	281229929840692	493666017933381	1
Differentially_downregulated_genes	TRUE	0.00962819187632368	9	605	3	0.00495867768595041	0.333333333333333	1.1.5	Ziva_onto_with_antho_corrected_without_glucosinolates	Photosynthesis.photophosphorylation.linear electron flow		28677	131	list()	X,X,X	VIT_03s0063g02020, VIT_04s0023g03510, VIT_18s0001g14450	20164552634325	0.8	362459859681384	649136262721641	1
Differentially_downregulated_genes	TRUE	0.00323001993319797	6	605	3	0.00495867768595041	0.5	1.1.5.2	Ziva_onto_with_antho_corrected_without_glucosinolates	Photosynthesis.photophosphorylation.linear electron flow.ferredoxin-NADP reductase (FNR) activity		28677	133	list()	X,X,X	VIT_03s0063g02020, VIT_04s0023g03510, VIT_18s0001g14450	249079479752922	0.8	332480309457706	656046051378897	1
Differentially_downregulated_genes	TRUE	0.00644329517678377	2	605	2	0.00330578512396694	1	1.1.5.2.1	Ziva_onto_with_antho_corrected_without_glucosinolates	Photosynthesis.photophosphorylation.linear electron flow.ferredoxin-NADP reductase (FNR) activity.ferredoxin-NADP oxidoreductase		28677	134	list()	X,X	VIT_04s0023g03510, VIT_18s0001g14450	219089197253198	0.8	251250379617014	659500945707525	1
Differentially_downregulated_genes	TRUE	6.37451e+06	24	605	9	0.0148760330578512	0.375	1.1.4	Ziva_onto_with_antho_corrected_without_glucosinolates	Photosynthesis.photophosphorylation.photosystem I		28677	104	list()	X,X,X,X,X,X,X,X,X	VIT_06s0004g01100, VIT_06s0080g00920, VIT_07s0151g01000, VIT_09s0002g04320, VIT_10s0003g04350, VIT_11s0016g00730, VIT_13s0019g04140, VIT_18s0089g01390, VIT_18s0001g10550	719555333690185	0.8	434981068691735	555854115848685	1
Differentially_downregulated_genes	TRUE	0.00323001993319797	6	605	3	0.00495867768595041	0.5	1.1.4.1	Ziva_onto_with_antho_corrected_without_glucosinolates	Photosynthesis.photophosphorylation.photosystem I.LHC-I complex		28677	105	list()	X,X,X	VIT_11s0016g00730, VIT_13s0019g04140, VIT_18s0001g10550	249079479752922	0.8	332480309457706	559309010177313	1
Differentially_downregulated_genes	TRUE	0.00128330018507677	11	605	4	0.00661157024793388	0.363636363636364	1.1.4.2	Ziva_onto_with_antho_corrected_without_glucosinolates	Photosynthesis.photophosphorylation.photosystem I.PS-I complex		28677	112	list()	X,X,X,X	VIT_06s0080g00920, VIT_07s0151g01000, VIT_09s0002g04320, VIT_10s0003g04350	289167174310013	0.8	377297183714264	583493270477709	1
Differentially_downregulated_genes	TRUE	1.0453e-08	83	605	27	0.0446280991735537	0.325301204819277	1.1.1	Ziva_onto_with_antho_corrected_without_glucosinolates	Photosynthesis.photophosphorylation.photosystem II		28677	3	list()	X,X,X,X,X,X,X,X,X,X,X,X,X,X,X,X,X,X,X,X,X,X,X,X,X,X,X	VIT_03s0038g03250, VIT_03s0180g00110, VIT_03s0038g00710, VIT_04s0043g01010, VIT_06s0004g00260, VIT_07s0005g00100, VIT_07s0005g04400, VIT_07s0031g00620, VIT_07s0005g02220, VIT_08s0007g02190, VIT_09s0018g00400, VIT_00s0181g00180, VIT_00s0181g00200, VIT_12s0059g01810, VIT_12s0057g00020, VIT_12s0055g01110, VIT_13s0067g03730, VIT_13s0019g00260, VIT_13s0084g00160, VIT_13s0073g00180, VIT_14s0128g00050, …	17	0.8	526723190929966	206909788657256	1
Differentially_downregulated_genes	TRUE	69.5203	29	605	13	0.0214876033057851	0.448275862068966	1.1.1.3	Ziva_onto_with_antho_corrected_without_glucosinolates	Photosynthesis.photophosphorylation.photosystem II.assembly and maintenance		28677	26	list()	X,X,X,X,X,X,X,X,X,X,X,X,X	VIT_03s0038g03250, VIT_06s0004g00260, VIT_07s0005g00100, VIT_07s0005g04400, VIT_09s0018g00400, VIT_12s0059g01810, VIT_12s0057g00020, VIT_13s0019g00260, VIT_13s0073g00180, VIT_14s0128g00050, VIT_16s0050g01260, VIT_18s0001g14090, VIT_18s0001g06720	121578883366599	0.8	44897337017253	2863723582157	1
Differentially_downregulated_genes	TRUE	0.00644329517678377	2	605	2	0.00330578512396694	1	1.1.1.3.13	Ziva_onto_with_antho_corrected_without_glucosinolates	Photosynthesis.photophosphorylation.photosystem II.assembly and maintenance.stabilizing factor (Psb33)		28677	41	list()	X,X	VIT_13s0073g00180, VIT_18s0001g06720	219089197253198	0.8	251250379617014	33819577314512	1
Differentially_downregulated_genes	TRUE	6.28993e+08	13	605	6	0.00991735537190083	0.461538461538462	1.1.1.1	Ziva_onto_with_antho_corrected_without_glucosinolates	Photosynthesis.photophosphorylation.photosystem II.LHC-II complex		28677	4	list()	X,X,X,X,X,X	VIT_07s0005g02220, VIT_08s0007g02190, VIT_00s0181g00180, VIT_00s0181g00200, VIT_12s0055g01110, VIT_18s0122g00430	52013542874156	0.8	389648940304609	210364682985884	1
Differentially_downregulated_genes	TRUE	0.00962819187632368	9	605	3	0.00495867768595041	0.333333333333333	1.1.1.1.1	Ziva_onto_with_antho_corrected_without_glucosinolates	Photosynthesis.photophosphorylation.photosystem II.LHC-II complex.component LHCb1/2/3		28677	5	list()	X,X,X	VIT_07s0005g02220, VIT_00s0181g00180, VIT_00s0181g00200	20164552634325	0.8	362459859681384	213819577314512	1
Differentially_downregulated_genes	TRUE	0.0068390301743981	8	605	3	0.00495867768595041	0.375	1.1.1.5	Ziva_onto_with_antho_corrected_without_glucosinolates	Photosynthesis.photophosphorylation.photosystem II.photoprotection		28677	64	list()	X,X,X	VIT_04s0043g01010, VIT_07s0031g00620, VIT_13s0084g00160	216500548011758	0.8	353751138851043	417658342703565	1
Differentially_downregulated_genes	TRUE	0.0158824136471846	3	605	2	0.00330578512396694	0.666666666666667	1.1.1.5.1.3	Ziva_onto_with_antho_corrected_without_glucosinolates	Photosynthesis.photophosphorylation.photosystem II.photoprotection.non-photochemical quenching (NPQ).xanthophyll cycle		28677	68	list()	X,X	VIT_04s0043g01010, VIT_07s0031g00620	1799083497249	0.8	281229929840692	431477920018076	1
Differentially_downregulated_genes	TRUE	1.36067e+09	23	605	7	0.0115702479338843	0.304347826086957	1.3	Ziva_onto_with_antho_corrected_without_glucosinolates	Photosynthesis.photorespiration		28677	224	list()	X,X,X,X,X,X,X	VIT_02s0012g01120, VIT_00s0211g00070, VIT_00s0211g00120, VIT_00s1674g00010, VIT_08s0056g01690, VIT_09s0002g05200, VIT_10s0116g01540	486624561552569	0.8	431834267469006	970441435284046	1
Differentially_downregulated_genes	TRUE	8.25834e+09	6	605	4	0.00661157024793388	0.666666666666667	11.10.2.2	Ziva_onto_with_antho_corrected_without_glucosinolates	Phytohormone action.signalling peptides.CRP (cysteine-rich-peptide) category.STIG1-peptide activity		28677	1686	list()	X,X,X,X	VIT_10s0116g01030, VIT_10s0116g01040, VIT_10s0116g01140, VIT_19s0090g01010	408310749263016	0.8	332480309457706	602149694373819	1
Differentially_downregulated_genes	TRUE	8.25834e+09	6	605	4	0.00661157024793388	0.666666666666667	11.10.2.2.1	Ziva_onto_with_antho_corrected_without_glucosinolates	Phytohormone action.signalling peptides.CRP (cysteine-rich-peptide) category.STIG1-peptide activity.STIG1/GRI-precursor polypeptide		28677	1687	list()	X,X,X,X	VIT_10s0116g01030, VIT_10s0116g01040, VIT_10s0116g01140, VIT_19s0090g01010	408310749263016	0.8	332480309457706	602495183806682	1
Differentially_downregulated_genes	TRUE	0.000246353776117975	120	605	12	0.0198347107438017	0.1	17.7	Ziva_onto_with_antho_corrected_without_glucosinolates	Protein biosynthesis.organelle machinery		28677	3488	list()	X,X,X,X,X,X,X,X,X,X,X,X	VIT_01s0011g03300, VIT_01s0011g03590, VIT_05s0077g00450, VIT_06s0004g06140, VIT_07s0151g01110, VIT_09s0002g04330, VIT_10s0003g01080, VIT_14s0030g00680, VIT_14s0006g03060, VIT_14s0066g01780, VIT_15s0024g00390, VIT_16s0098g00940	360844077645937	0.8	553980764998123	122472165239259	1
Differentially_downregulated_genes	TRUE	5.38671e+07	52	605	11	0.0181818181818182	0.211538461538462	17.7.2	Ziva_onto_with_antho_corrected_without_glucosinolates	Protein biosynthesis.organelle machinery.plastidial ribosome		28677	3532	list()	X,X,X,X,X,X,X,X,X,X,X	VIT_01s0011g03300, VIT_01s0011g03590, VIT_05s0077g00450, VIT_06s0004g06140, VIT_09s0002g04330, VIT_10s0003g01080, VIT_14s0030g00680, VIT_14s0006g03060, VIT_14s0066g01780, VIT_15s0024g00390, VIT_16s0098g00940	626867642119589	0.8	492149699538638	123992318743855	1
Differentially_downregulated_genes	TRUE	0.0392670467106889	31	605	4	0.00661157024793388	0.129032258064516	17.7.2.1	Ziva_onto_with_antho_corrected_without_glucosinolates	Protein biosynthesis.organelle machinery.plastidial ribosome.large ribosomal subunit proteome		28677	3533	list()	X,X,X,X	VIT_01s0011g03590, VIT_06s0004g06140, VIT_10s0003g01080, VIT_15s0024g00390	14059717609522	0.8	45390444160454	124026867687141	1
Differentially_downregulated_genes	TRUE	0.0278779128559429	4	605	2	0.00330578512396694	0.5	17.7.2.3	Ziva_onto_with_antho_corrected_without_glucosinolates	Protein biosynthesis.organelle machinery.plastidial ribosome.plastidial ribosome-associated proteins		28677	3578	list()	X,X	VIT_14s0066g01780, VIT_16s0098g00940	155473974381209	0.8	302500759234029	125581570135024	1
Differentially_downregulated_genes	TRUE	0.000498187484567678	17	605	5	0.00826446280991736	0.294117647058824	17.7.2.2	Ziva_onto_with_antho_corrected_without_glucosinolates	Protein biosynthesis.organelle machinery.plastidial ribosome.small ribosomal subunit proteome		28677	3561	list()	X,X,X,X,X	VIT_01s0011g03300, VIT_05s0077g00450, VIT_09s0002g04330, VIT_14s0030g00680, VIT_14s0006g03060	33026071869791	0.8	40948402228452	124994238099157	1
Differentially_downregulated_genes	TRUE	0.00644329517678377	2	605	2	0.00330578512396694	1	17.7.2.2.23	Ziva_onto_with_antho_corrected_without_glucosinolates	Protein biosynthesis.organelle machinery.plastidial ribosome.small ribosomal subunit proteome.component psPSRP3		28677	3576	list()	X,X	VIT_01s0011g03300, VIT_14s0006g03060	219089197253198	0.8	251250379617014	125512472248451	1
Differentially_downregulated_genes	TRUE	0.041176994403345	5	605	2	0.00330578512396694	0.4	17.7.2.2.1	Ziva_onto_with_antho_corrected_without_glucosinolates	Protein biosynthesis.organelle machinery.plastidial ribosome.small ribosomal subunit proteome.component psRPS1		28677	3562	list()	X,X	VIT_05s0077g00450, VIT_09s0002g04330	138534535664173	0.8	318999696306388	125028787042443	1
Differentially_downregulated_genes	TRUE	0.00260455236364071	54	605	7	0.0115702479338843	0.12962962962963	18.12	Ziva_onto_with_antho_corrected_without_glucosinolates	Protein modification.protein folding		28677	3956	list()	X,X,X,X,X,X,X	VIT_01s0011g00930, VIT_05s0094g00100, VIT_07s0031g01150, VIT_08s0007g04340, VIT_11s0118g00810, VIT_17s0000g04270, VIT_18s0122g00900	258426690680045	0.8	49494016913909	138641070697238	1
Differentially_downregulated_genes	TRUE	0.00201890004304814	23	605	5	0.00826446280991736	0.217391304347826	18.12.2	Ziva_onto_with_antho_corrected_without_glucosinolates	Protein modification.protein folding.protein folding catalyst (FKBP)		28677	3958	list()	X,X,X,X,X	VIT_01s0011g00930, VIT_05s0094g00100, VIT_07s0031g01150, VIT_08s0007g04340, VIT_18s0122g00900	269488518270433	0.8	431834267469006	13871016858381	1
Differentially_downregulated_genes	TRUE	0.0354653591138218	117	605	8	0.0132231404958678	0.0683760683760684	10	Ziva_onto_with_antho_corrected_without_glucosinolates	Redox homeostasis	Redox homeostasis	28677	1426	list()	X,X,X,X,X,X,X,X	VIT_04s0008g03600, VIT_04s0008g05490, VIT_04s0008g06780, VIT_10s0042g00430, VIT_10s0042g00200, VIT_11s0016g00560, VIT_18s0001g06370, VIT_18s0001g15310	145019563823018	0.8	552108799985992	512322441829491	1
Differentially_downregulated_genes	TRUE	0.0116292304044473	21	605	4	0.00661157024793388	0.19047619047619	10.5	Ziva_onto_with_antho_corrected_without_glucosinolates	Redox homeostasis.chloroplast redox homeostasis		28677	1472	list()	X,X,X,X	VIT_10s0042g00430, VIT_10s0042g00200, VIT_11s0016g00560, VIT_18s0001g15310	193444902492425	0.8	425107935315838	52821495574118	1
Differentially_downregulated_genes	TRUE	0.00644329517678377	2	605	2	0.00330578512396694	1	10.5.6	Ziva_onto_with_antho_corrected_without_glucosinolates	Redox homeostasis.chloroplast redox homeostasis.X-type thioredoxin		28677	1482	list()	X,X	VIT_10s0042g00430, VIT_10s0042g00200	219089197253198	0.8	251250379617014	531669850069808	1
Differentially_downregulated_genes	TRUE	0.0392670467106889	71	605	6	0.00991735537190083	0.0845070422535211	15.6	Ziva_onto_with_antho_corrected_without_glucosinolates	RNA biosynthesis.organelle machinery	RNA biosynthesis.organelle machinery	28677	2673	list()	X,X,X,X,X,X	VIT_03s0063g02460, VIT_06s0004g05230, VIT_08s0040g01560, VIT_10s0003g04040, VIT_15s0024g00640, VIT_18s0072g01130	14059717609522	0.8	515176874423256	943147764609404	1
Differentially_downregulated_genes	TRUE	0.0278779128559429	45	605	5	0.00826446280991736	0.111111111111111	15.6.2	Ziva_onto_with_antho_corrected_without_glucosinolates	RNA biosynthesis.organelle machinery.transcriptional regulation		28677	2700	list()	X,X,X,X,X	VIT_03s0063g02460, VIT_08s0040g01560, VIT_10s0003g04040, VIT_15s0024g00640, VIT_18s0072g01130	155473974381209	0.8	481459555987772	952475979296699	1
Differentially_downregulated_genes	TRUE	0.0160816633689219	11	605	3	0.00495867768595041	0.272727272727273	24.2.2.2	Ziva_onto_with_antho_corrected_without_glucosinolates	Solute transport.carrier-mediated transport.MFS superfamily.DHA-1 family		28677	5195	list()	X,X,X	VIT_13s0047g00080, VIT_15s0048g01090, VIT_18s0001g00800	179366903303885	0.8	377297183714264	181447211428939	1
Differentially_downregulated_genes	TRUE	0.0266191427655681	27	605	4	0.00661157024793388	0.148148148148148	24.2.6	Ziva_onto_with_antho_corrected_without_glucosinolates	Solute transport.carrier-mediated transport.TOC superfamily	Solute transport.carrier-mediated transport.TOC superfamily	28677	5256	list()	X,X,X,X	VIT_04s0023g01600, VIT_09s0002g04240, VIT_00s0532g00060, VIT_16s0050g02540	157480593451792	0.8	443689789522075	183554696969402	1
Differentially_downregulated_genes	TRUE	0.00508691075349813	7	605	3	0.00495867768595041	0.428571428571429	24.2.6.2	Ziva_onto_with_antho_corrected_without_glucosinolates	Solute transport.carrier-mediated transport.TOC superfamily.transport protein (TSUP)		28677	5258	list()	X,X,X	VIT_04s0023g01600, VIT_09s0002g04240, VIT_00s0532g00060	229354588171272	0.8	343878005475146	183623794855974	1
